# High-resolution protein fragment interactions using AVA-Seq on a human reference set

**DOI:** 10.1101/2021.07.28.454266

**Authors:** Stephanie Schaefer-Ramadan, Jovana Aleksic, Nayra M. Al-Thani, Yasmin A. Mohamoud, David E. Hill, Joel A. Malek

## Abstract

Protein-protein interactions (PPIs) are important in understanding numerous aspects of protein function. Here, the recently developed all-vs-all sequencing (AVA-Seq) approach to determine protein-protein interactions was tested on a gold-standard human protein interaction set (hsPRS-v2). Initially, these data were interpreted strictly from a binary PPI perspective to compare AVA-Seq to other binary PPI methods tested on the same hsPRS-v2. AVA-Seq recovered 20 of 47 (43%) binary PPIs from this reference set comparing favorably with other methods. The same experimental data allowed for the determination of >500 known and novel PPIs including interactions between wildtype fragments of tumor protein p53 and minichromosomal maintenance complex proteins 2, and 5 (MCM2 and MCM5) that could be of interest in human disease. Additional results gave a better understanding of why interactions might be missed using AVA-Seq and aide future PPI experimental design for maximum recovery of information.
