## Supplemental Table 3 for "High-resolution protein fragment interactions using AVA-Seq on a human reference set"

### Sheet: 20210210_main_interactions_tabl
High-resolution protein fragment interactions using AVA-Seq on a human reference set Stephanie Schaefer-Ramadan, Jovana Aleksic, Nayra M. Al-Thani, Yasmin A. Mohamoud, David E. Hill, Marc Vidal, Joel A. Malek (2021)
Protein1	Protein2	Orient1	Orient2	2mM	5mM	logFCmax	FDRmin	#Libs	#uniqFragPairs
COPB1	SLC39A14	1	1	2	0	3.60913	2.0168e-18	1	2
STK25	PROS1	3	0	3	0	2.99239	9.80711e-11	1	3
GALK1	MCCC1	2	0	2	0	2.4754	6.65122e-06	1	2
MCM2	PLXNA4	3	1	3	1	1.61999	1.383e-10	1	4
PSMD5	SYCE1	2	0	2	0	1.47088	0.0593361	1	2
PPP6C	ZNF350	1	0	1	0	2.11479	0.0894011	1	1
LMNA	LMNB1	70	109	137	42	8.09271	0	2	110
MCM5	MCM2	12	1	10	3	4.94236	6.66053e-07	1	10
BAK1	BCL2L1	1	1	2	0	5.85894	2.25591e-40	1	2
MCM2	MCM3	56	5	38	23	3.05381	1.63974e-13	2	46
CASP3	XIAP	2	0	1	1	4.71342	6.81558e-21	1	1
SMAD4	DCP1A	5	1	6	0	3.46251	8.82217e-06	2	6
TP53	HIF1A	2	5	7	0	6.14366	0.00772881	2	7
SMAD1	SMAD4	2	0	2	0	3.27204	0.000272615	1	2
UBE2I	TP53	1	0	1	0	4.07324	0.00700183	1	1
RAD23A	PSMD4	3	0	2	1	2.64311	3.73384e-06	1	2
MAFG	NFE2L1	4	0	4	0	2.68326	3.61948e-50	1	3
RB1	LMNA	2	0	1	1	2.47224	0.0963503	1	2
HSP90AA1	NR3C1	1	1	1	1	2.49485	0.0928133	2	2
FOS	CEBPG	2	0	2	0	1.15187	1.32953e-05	1	2
LCP2	GRAP2	1	0	1	0	1.0062	0.0432079	1	1
NF2	HGS	4	3	7	0	2.34973	0.000100507	1	7
ORC2L	MCM10	0	1	1	0	1.07278	0.0901003	1	1
AKT1	PDPK1	1	0	1	0	1.21836	0.0362273	1	1
NOD1	RIPK2	1	0	1	0	2.02393	0.0672346	1	1
HDAC1	ZBTB16	2	2	4	0	2.12334	0.0195666	1	4
AKT1	AKT1	1	1	2	0	1.54634	0.0811674	1	2
BDNF	AKT1	1	1	2	0	1.97116	0.0610445	1	2
DR1	AKT1	1	0	1	0	1.65757	0.0445792	1	1
NCK1	AKT1	1	0	1	0	1.71187	0.0702765	1	1
ARFIP2	ARFIP2	1	1	2	0	1.38505	0.0172864	1	2
CRADD	ARFIP2	1	0	1	0	1.14926	0.0499907	1	1
MCM10	ARFIP2	2	1	3	0	1.23479	0.063413	1	3
ORC2L	ARFIP2	0	3	3	0	2.03229	0.0196597	1	3
PCNA	ARFIP2	0	1	1	0	2.16574	0.0298503	1	1
SMAD4	ARFIP2	1	0	1	0	2.43698	0.000553934	1	1
TP53	ARFIP2	1	0	1	0	2.06389	0.0971474	1	1
ZNF350	ARFIP2	1	1	2	0	2.04491	0.000831384	1	2
BTRC	ATF3	1	0	1	0	1.65968	0.0438641	1	1
MCCC1	AKT1	1	4	5	0	2.60697	7.18845e-45	1	5
RAD23A	AKT1	1	1	2	0	2.57227	7.3277e-06	1	2
PROS1	ARFIP2	2	1	3	0	2.72689	0.0133722	1	3
RB1	ATF3	1	0	1	0	2.28556	0.00212973	1	1
FOS	ATF3	1	1	2	0	2.74696	0.0317145	1	2
LMNB1	ATF3	1	0	1	0	2.75095	6.9068e-05	1	1
FAS	BAD	1	0	1	0	2.01359	0.0381329	1	1
CASP7	ARFIP2	1	0	1	0	3.23217	0.0198543	1	1
MCCC1	BAD	1	0	1	0	1.88857	0.000114315	1	1
CBLB	ARFIP2	2	0	2	0	5.19979	0.0208617	1	2
AKT1	BAK1	1	0	1	0	1.76304	0.0535208	1	1
DCP1A	ARFIP2	2	1	3	0	3.03967	4.93074e-07	2	3
PDPK1	BAK1	1	0	1	0	1.42506	0.00901635	1	1
GTF2F1	BAD	1	0	1	0	2.59386	1.21381e-43	1	1
LMNA	BATF	3	1	4	0	2.32406	1.51918e-18	1	4
ORC4L	ARFIP2	4	0	4	0	4.77484	6.86084e-49	1	3
RIPK2	ARFIP2	1	1	2	0	7.24206	0.0505311	1	2
FOS	BCL2L1	1	0	1	0	2.09722	1.85298e-06	1	1
JUNB	BCL2L1	1	0	1	0	2.35941	1.11462e-05	1	1
SMAD1	ARFIP2	2	0	2	0	3.06811	0.0741392	1	2
LCP2	ATF3	1	0	1	0	3.97458	0.0109875	1	1
HGS	BDNF	1	0	1	0	1.89711	0.0965068	1	1
PEX19	ATF3	1	0	1	0	5.5565	0.0553161	1	1
RB1	BDNF	1	0	1	0	1.76102	0.0539145	1	1
AKT1	BTRC	1	1	2	0	2.36847	0.00400636	1	2
COPB1	BTRC	2	0	2	0	1.38908	0.0428728	1	2
FOS	BTRC	1	0	1	0	2.4841	5.86452e-06	1	1
GALK1	BTRC	1	0	1	0	1.81491	0.0579619	1	1
GTF2F1	BDNF	1	1	2	0	2.71924	2.87506e-10	1	2
RCC1	ATF3	1	0	1	0	4.28505	0.000878369	1	1
COPB1	BAD	1	0	1	0	5.81291	0.00727641	1	1
MCCC1	BTRC	1	0	1	0	1.71601	0.00662886	1	1
KLHL6	BTRC	1	0	1	0	2.633	0.0748781	1	1
RB1	BAD	2	0	2	0	5.82556	2.52322e-05	1	2
CRADD	C3orf38	1	0	1	0	2.24528	0.0261754	1	1
GTF2F2	BAK1	1	0	1	0	4.20006	0.00143016	1	1
NOD1	C3orf38	1	0	1	0	1.20538	0.000100339	1	1
COPB1	BATF	1	0	1	0	4.16766	0.00167326	1	1
LAT	C3orf38	1	0	1	0	2.91755	0.00384519	1	1
HIF1A	CASP2	2	0	2	0	1.67658	0.000131347	1	2
RAD23A	BATF	1	0	1	0	5.35053	0.091431	1	1
BTRC	BDNF	2	0	2	0	4.02241	0.00637335	1	2
MCCC1	BDNF	1	0	1	0	3.6151	0.0512191	1	1
STK25	CASP2	2	0	2	0	2.46043	1.66442e-05	1	2
HDAC1	BTRC	2	0	2	0	3.0791	0.00270921	1	2
DCP1A	CASP3	1	1	2	0	2.25835	0.0941854	1	2
HIF1A	ARFIP2	1	3	3	1	2.88273	0.00592973	2	4
TP53	CASP2	2	0	2	0	2.71822	0.010495	2	2
MCM10	CASP3	1	0	1	0	1.06167	0.096346	1	1
PSMD4	ATF3	1	0	0	1	2.84365	0.0795265	1	1
FANCA	CASP3	1	0	1	0	2.61965	0.0515907	1	1
VAV1	ARFIP2	2	0	1	1	3.22171	0.00254912	1	1
PEX14	BTRC	1	0	1	0	5.35792	0.0970257	1	1
PSMD4	BTRC	2	3	5	0	5.37562	1.40893e-06	1	5
ZNF350	C3orf38	1	0	1	0	3.00963	0.0816366	1	1
FANCG	CASP7	1	0	1	0	2.7776	0.0641769	1	1
ERBB3	CASP3	1	0	0	1	1.81646	0.0252248	1	1
LMNB1	BTRC	2	1	2	1	9.15416	1.46707e-31	1	2
PPP3CA	CASP7	1	0	1	0	1.50285	0.0102709	1	1
MCM2	CASP2	1	0	1	0	3.70813	0.0398577	1	1
MCM5	CASP3	5	1	5	1	1.82344	0.00140608	1	5
MCM3	CASP9	1	0	1	0	1.93655	6.79123e-09	1	1
NRG1	CASP9	1	0	1	0	2.36754	0.00123991	1	1
PROS1	CASP9	1	0	1	0	1.94762	0.000963766	1	1
SMAD4	CASP9	1	0	1	0	2.10311	0.000341646	1	1
PLXNA4	CASP7	1	2	3	0	2.62528	0.0573469	1	3
CBLB	CBLB	4	4	8	0	1.9714	0.0172067	1	8
CRADD	CBLB	1	0	1	0	1.65786	0.0810371	1	1
ORC2L	CASP2	1	1	2	0	3.78384	0.0616788	1	2
CBLB	CASP7	1	0	1	0	4.92717	0.0698677	1	1
EIF3E	CBLB	1	0	1	0	2.93949	0.00606865	1	1
DCP1A	CASP7	1	0	1	0	3.15611	0.00314182	1	1
NRG1	CBLB	1	0	1	0	1.30253	0.00208593	1	1
ORC4L	CBLB	2	0	2	0	1.83535	0.0613027	1	2
HIF1A	CASP7	1	1	2	0	3.59988	0.0443341	1	2
ERBB3	CASP2	2	0	1	1	5.54611	0.00309295	1	1
PSMD5	CBLB	1	0	1	0	1.56558	0.0118472	1	1
SLC22A15	CBLB	1	0	1	0	1.94578	0.0800337	1	1
SMAD1	CBLB	1	0	1	0	1.28012	0.000734123	1	1
SMAD4	CBLB	1	3	4	0	2.01188	0.000222578	1	4
HSP90AA1	CASP7	1	1	2	0	3.48457	0.0025177	1	2
NR3C1	CASP7	1	0	1	0	5.89777	0.000739483	1	1
RIPK2	CASP7	1	0	1	0	3.08	0.00585286	1	1
MCM5	CASP2	2	0	1	1	3.97493	2.36966e-50	1	1
HGS	CEBPG	4	0	4	0	1.97125	0.000974453	1	4
TP53	CBLB	1	1	2	0	2.86323	0.0542269	1	2
NFE2L1	CEBPG	1	0	1	0	1.58732	0.0184032	1	1
ZNF350	CBLB	2	1	3	0	2.833	0.00331051	1	3
ZBTB16	CEBPG	1	0	1	0	1.87926	0.0660187	1	1
CASP7	CGB5	1	0	1	0	1.68321	0.0631039	1	1
FANCG	CGB5	1	0	1	0	1.48766	0.00722349	1	1
CASP2	CASP7	2	0	1	1	4.55161	9.66411e-13	1	1
VAV1	CASP9	1	0	1	0	3.97877	0.0382658	1	1
PDE4D	CGB5	1	0	1	0	1.32905	0.00875667	1	1
LMNB1	CEBPG	3	0	2	1	1.47188	0.0216322	1	2
RIPK2	CGB5	1	0	1	0	1.87244	0.066974	1	1
IFIT1	CGB5	1	0	0	1	1.67698	0.00472398	1	1
TP53	CGB5	1	0	1	0	1.29126	0.0619753	1	1
AKT1	COPB1	1	0	1	0	1.1535	0.0892122	1	1
MCM2	CBLB	3	3	5	1	2.61867	1.39078e-06	1	5
PLXNA4	CGB5	1	0	0	1	2.14447	0.0507691	1	1
ERBB3	CASP9	1	0	0	1	5.38706	0.0995873	1	1
MCM2	CGB5	1	0	0	1	2.75347	0.0755731	1	1
SYCE1	CGB5	1	0	0	1	1.4434	0.0524985	1	1
PDE4D	CBLB	2	2	4	0	6.13502	0.00347776	1	4
PLXNA4	CBLB	1	0	1	0	3.77597	0.0312004	1	1
SYCE1	CBLB	5	2	7	0	4.11545	0.00360957	2	7
IFIT1	CRADD	1	0	1	0	1.05689	0.034306	1	1
PEX14	CEBPG	1	0	1	0	3.64589	0.0486695	1	1
ERBB3	CBLB	3	0	2	1	5.27189	0.0619753	1	3
VAV1	CRADD	1	1	2	0	2.18432	1.81851e-05	1	2
BCL2L1	COPB1	2	0	2	0	5.26863	3.98437e-17	1	1
IFIT1	CBLB	2	0	1	1	5.69938	7.21678e-06	1	2
CRADD	DCP1A	1	0	1	0	1.85391	0.0841143	1	1
FOS	COPB1	1	0	1	0	4.03755	8.14079e-06	1	1
HDAC1	COPB1	2	3	5	0	3.32895	3.9881e-19	1	5
DCP1A	DCP1A	4	4	8	0	2.51832	0.00882919	1	8
NFE2L1	COPB1	1	0	1	0	4.48481	0.000484594	1	1
PSMD4	COPB1	1	0	1	0	4.15938	2.39628e-06	1	1
STK25	CBLB	2	0	1	1	3.18867	0.063413	1	2
ERBB3	CRADD	2	0	2	0	6.26413	0.00117755	2	2
NR3C1	CRADD	3	2	5	0	4.62912	2.24154e-11	2	5
HSP90AA1	CRADD	2	0	1	1	2.1816	9.56595e-09	1	1
PDE4D	CRADD	3	0	2	1	2.25697	0.0234184	1	3
PPP3CA	DCP1A	0	1	1	0	1.19717	0.0702536	1	1
MCM10	DCP1A	1	3	3	1	2.24028	0.0215305	1	4
ORC2L	DCP1A	2	0	2	0	2.99186	3.96419e-06	1	2
PSMD5	DCP1A	1	0	1	0	1.43591	0.0104894	1	1
ZNF350	CRADD	1	1	2	0	3.83802	0.0255107	1	2
CBLB	DCP1A	4	0	3	1	5.49525	0.0446511	2	4
STK25	DCP1A	1	0	1	0	2.37567	1.79713e-09	1	1
NOD1	DCP1A	3	0	3	0	3.24392	0.00114591	1	3
NCBP2	DR1	1	0	1	0	1.76966	0.091431	1	1
MCM2	EIF3E	1	1	2	0	1.85581	3.7209e-14	2	2
ARFIP2	ERBB3	1	0	1	0	2.2	0.0391298	1	1
ORC4L	DCP1A	1	0	1	0	6.16295	0.037328	1	1
ERBB3	DCP1A	6	2	7	1	5.76941	0.000439112	2	7
MCM2	ERBB3	4	2	6	0	2.22951	3.03184e-08	1	6
SYCE1	ARFIP2	3	3	4	2	3.8118	4.25715e-08	1	5
MCM5	DCP1A	4	3	6	1	3.52542	2.41332e-09	2	7
PDE4D	DCP1A	2	3	4	1	3.48535	0.00617485	2	5
CBLB	FANCA	1	0	1	0	2.05594	0.00748004	1	1
ZNF350	FANCA	1	0	1	0	2.28555	0.00515725	1	1
FEN1	ERBB3	1	0	0	1	2.76859	0.044869	1	1
PLXNA4	DCP1A	3	1	3	1	4.37958	0.00387964	1	4
SMAD1	DCP1A	2	0	2	0	3.35065	0.0158265	2	2
PPP6C	DCP1A	2	0	1	1	3.12155	1.04216e-12	1	1
DCP1A	FANCG	2	0	1	1	2.37931	6.6016e-05	1	2
SMAD1	FANCG	1	0	1	0	2.04122	0.00073228	1	1
RIPK2	ERBB3	4	0	3	1	2.52808	1.47826e-05	2	4
GTF2F1	FAS	1	0	1	0	2.39252	0.000629609	1	1
PROS1	DCP1A	2	4	5	1	3.08971	0.00408477	1	5
DCP1A	FEN1	1	2	3	0	1.64785	0.0713446	1	3
STK25	ERBB3	4	0	4	0	4.05678	0.017517	1	4
MCM5	FEN1	1	0	1	0	2.38559	0.0167416	1	1
RIPK2	FEN1	1	1	2	0	1.95628	0.00519647	1	2
CBLB	FANCG	2	1	3	0	4.62292	5.49556e-16	1	3
FANCG	FANCG	2	2	4	0	3.45473	7.23114e-05	1	4
FAS	FOS	1	0	1	0	1.61929	0.00560078	1	1
VAV1	DCP1A	8	3	10	1	4.74621	3.49686e-05	1	11
IFIT1	ERBB3	3	2	4	1	5.5366	0.00380861	1	5
LMNA	ATF3	22	3	19	6	7.07827	7.34327e-140	1	14
LCP2	FOS	1	0	1	0	1.59658	0.0787252	1	1
SMAD4	FANCG	3	1	4	0	5.22968	4.80638e-09	1	3
TP53	FEN1	2	0	1	1	2.82974	1.0122e-12	1	1
RAN	FOS	1	0	1	0	1.3519	0.0492864	1	1
AKT1	GALK1	1	0	1	0	1.81961	0.000816395	1	1
NF2	COPB1	8	6	12	2	5.42746	1.06521e-28	1	10
PDPK1	FOS	2	1	3	0	2.74146	0.00117835	1	3
COPB1	GALK1	1	0	1	0	2.78852	0.0435941	1	1
GRAP2	GCDH	1	0	1	0	1.23958	0.0776559	1	1
HGS	GCDH	1	0	1	0	1.26296	0.000608922	1	1
NF2	GALK1	1	4	5	0	2.69805	1.75119e-08	1	5
SLC39A14	GCDH	1	0	1	0	1.21497	0.023177	1	1
BTRC	GCDH	1	0	1	0	2.92688	2.50212e-05	1	1
COPB1	GRAP2	1	0	1	0	2.17799	0.0672714	1	1
LMNB1	GRAP2	1	0	1	0	1.22824	0.0286983	1	1
PDPK1	GRAP2	1	0	1	0	2.01688	2.81354e-06	1	1
AKT1	GTF2F1	3	0	3	0	1.63405	1.6856e-06	1	3
HSP90AA1	DCP1A	3	6	7	2	3.14988	1.39207e-08	2	9
IGFBP4	GCDH	1	0	0	1	1.18475	0.0993891	1	1
FOS	GTF2F1	1	0	1	0	1.80922	0.0237639	1	1
CBLB	FEN1	2	1	2	1	4.92163	0.00357176	1	2
GRAP2	GTF2F1	1	0	1	0	1.36167	0.0410879	1	1
GTF2F1	GTF2F1	1	1	2	0	1.52812	0.0595794	1	2
CEBPG	GRAP2	1	0	0	1	2.14625	0.0214196	1	1
IGFBP4	GTF2F1	1	0	1	0	2.12977	0.0125383	1	1
BAK1	GTF2F1	1	0	0	1	1.10956	0.0815979	1	1
LCP2	GTF2F1	2	0	2	0	2.11234	1.61352e-05	1	2
PDE4D	ERBB3	1	6	5	2	3.77056	1.59687e-05	2	6
PDPK1	GTF2F1	1	0	1	0	2.28036	0.00450674	1	1
PEX14	GTF2F1	1	0	1	0	2.05826	0.00845382	1	1
RAN	GTF2F1	1	0	1	0	2.29814	0.0167254	1	1
SLC39A14	GTF2F1	1	0	1	0	1.09035	0.00822253	1	1
GALK1	GTF2F2	1	0	1	0	1.7185	0.0135618	1	1
HGS	GTF2F2	0	2	2	0	1.52786	7.04641e-05	1	2
AKT1	HDAC1	2	0	2	0	2.11925	0.000203118	1	2
GALK1	HDAC1	1	0	1	0	1.77341	3.10103e-05	1	1
FOS	FOS	1	1	2	0	5.26483	0.0626651	1	2
AKT1	FOS	3	2	4	1	3.98358	7.89544e-10	1	5
HGS	HDAC1	2	1	3	0	2.95305	0.00874732	1	3
MCCC1	FOS	2	2	4	0	3.47752	3.73889e-14	1	4
MCCC1	HDAC1	2	0	2	0	2.94429	0.0162465	1	2
DR1	GTF2F1	2	0	2	0	3.95754	2.24598e-10	1	2
PEX11B	HDAC1	1	0	1	0	2.71769	0.0968097	1	1
BTRC	HGS	3	3	6	0	2.11641	4.27209e-15	1	5
HGS	FOS	3	2	4	1	5.31279	0.00277254	1	4
HGS	GTF2F1	1	1	2	0	3.74478	0.0157371	1	2
HGS	HGS	6	6	12	0	2.17203	1.39029e-08	1	10
IGFBP4	HGS	1	0	1	0	2.21319	0.00986734	1	1
KLHL6	GTF2F1	1	0	0	1	1.61892	0.00164028	1	1
MCCC1	GTF2F1	1	1	2	0	3.09303	1.87723e-12	1	2
KLHL6	HDAC1	1	0	1	0	3.30678	0.0116482	1	1
AKT1	HGS	3	2	5	0	3.26304	1.01685e-10	1	5
MCCC1	HGS	3	4	7	0	2.44238	1.65416e-10	1	7
KLHL6	FOS	1	1	1	1	7.08213	3.47518e-08	1	2
LMNB1	HGS	6	7	13	0	2.70664	5.89315e-14	1	12
GALK1	GTF2F1	3	0	2	1	3.157	1.08734e-05	1	3
SKP2	HGS	1	0	1	0	2.13187	0.0246663	1	1
SLC39A14	HGS	3	2	5	0	1.59332	1.21152e-05	1	5
COPB1	HGS	3	0	3	0	4.24133	8.31189e-32	1	3
NF2	HDAC1	1	1	1	1	5.41224	0.0820067	1	2
KLHL6	HGS	1	1	2	0	7.07752	1.81105e-07	1	2
LCP2	HGS	1	0	1	0	6.04089	0.00348606	1	1
BCL2L1	HGS	6	0	5	1	7.02042	1.44226e-33	1	5
NFE2L1	HGS	5	5	9	1	2.90624	8.72683e-07	1	9
PDPK1	HGS	2	1	3	0	4.20126	1.05036e-06	1	3
FAS	HGS	2	0	1	1	3.14718	2.20517e-58	1	1
FANCG	HIF1A	1	0	1	0	2.2265	0.0820365	1	1
FEN1	HIF1A	2	0	2	0	1.9239	0.0333556	1	2
ERBB3	HIF1A	4	0	4	0	2.61241	1.1405e-05	1	4
CBLB	HIF1A	2	2	3	1	2.9366	0.000764994	1	4
IFIT1	HIF1A	3	0	3	0	2.73833	0.0354291	1	3
ORC4L	HIF1A	1	0	1	0	1.40739	0.00578827	1	1
PLXNA4	HIF1A	1	0	1	0	1.76473	0.000804073	1	1
ZCCHC9	HGS	1	2	3	0	3.36088	0.000136764	1	3
CGA	HIF1A	1	0	1	0	4.15969	0.0940704	1	1
STK25	HIF1A	2	0	2	0	2.13769	0.0562955	1	1
CRADD	HIF1A	3	0	3	0	3.78511	0.0436337	2	3
DCP1A	HIF1A	7	3	10	0	5.82281	1.32905e-05	2	10
ZNF350	HIF1A	1	0	1	0	2.45933	0.0394358	1	1
FANCA	HIF1A	1	0	1	0	3.0303	0.0778772	1	1
ERBB3	HSP90AA1	4	0	4	0	2.40017	0.0246797	1	4
IFIT1	FANCG	9	0	7	2	5.57011	5.25904e-59	1	6
FEN1	HSP90AA1	1	0	1	0	1.35849	0.0960366	1	1
RB1	HGS	6	1	6	1	3.26557	2.64146e-26	1	5
IFIT1	HSP90AA1	1	0	1	0	1.9597	0.0959215	1	1
SLC22A15	HIF1A	1	0	1	0	4.0957	0.0804288	1	1
SMAD4	HIF1A	2	0	2	0	5.87395	0.000942935	1	2
VAV1	HIF1A	3	7	10	0	5.79107	0.000315889	2	9
ARFIP2	HSP90AA1	4	0	4	0	4.07478	0.00892487	1	4
MCM5	FANCG	17	0	13	4	9.42257	1.96867e-95	2	8
NRG1	HSP90AA1	2	0	2	0	2.86632	0.0570306	1	2
MCM3	FEN1	1	3	2	2	3.17299	0.00539771	1	4
LMNA	HGS	9	15	22	2	4.1768	6.10327e-157	2	19
FANCA	HSP90AA1	1	0	0	1	5.18629	0.0983853	1	1
MCM5	HSP90AA1	6	0	6	0	4.17114	4.79036e-06	1	6
PDE4D	HSP90AA1	3	0	2	1	1.87637	0.00925712	1	2
ZNF350	HSP90AA1	1	0	1	0	1.02083	0.0378291	1	1
ZBTB16	HGS	17	11	25	3	5.56284	7.03218e-124	1	21
STK25	HSP90AA1	2	0	2	0	2.65242	9.40645e-10	1	2
PCNA	HSP90AA1	1	0	1	0	3.78187	5.87639e-06	1	1
FANCA	IFIT1	1	0	1	0	2.01317	0.00591479	1	1
CASP3	IFIT1	1	0	1	0	2.98922	0.0019465	1	1
PLXNA4	HSP90AA1	2	0	2	0	3.22883	0.023367	1	2
NOD1	IFIT1	4	2	6	0	2.43755	6.23798e-05	1	6
PPP6C	IFIT1	1	0	1	0	2.34936	0.098209	1	1
PROS1	HSP90AA1	1	1	2	0	3.76998	1.88044e-22	1	2
VAV1	HSP90AA1	4	3	7	0	4.02424	0.00573335	1	7
ARFIP2	IFIT1	1	0	1	0	3.96181	0.031388	1	1
MCM10	HSP90AA1	6	5	10	1	5.94966	1.8946e-13	1	10
MCM2	IFIT1	5	4	9	0	4.19731	7.37051e-09	1	9
DR1	IGFBP4	1	0	1	0	2.36155	1.27205e-05	1	1
SMAD4	HSP90AA1	2	3	4	1	2.68833	0.014673	1	5
NOD1	HSP90AA1	5	0	4	1	5.39889	0.0162467	1	4
LCP2	IGFBP4	1	0	1	0	1.6755	0.00687242	1	1
PEX3	IGFBP4	1	0	1	0	2.35999	0.012709	1	1
DCP1A	IFIT1	4	5	8	1	3.94458	2.18424e-19	1	8
KLHL6	IGFBP4	1	0	1	0	2.64811	0.0599136	1	1
BTRC	JUNB	1	0	1	0	2.15283	0.00049145	1	1
COPB1	JUNB	1	0	1	0	1.04504	0.00577379	1	1
STK25	IFIT1	2	0	2	0	4.48827	0.000132727	1	1
SYCE1	IFIT1	3	2	5	0	4.90778	0.0132397	1	5
NFE2L1	KLHL6	1	0	1	0	1.07281	0.0320465	1	1
MCM3	HIF1A	4	10	9	5	4.13547	4.27348e-08	1	13
DCP1A	LAT	2	0	2	0	1.99161	0.0138641	1	2
MCM10	LAT	1	0	1	0	1.99936	0.0126535	1	1
RCC1	JUNB	1	0	1	0	2.68413	0.0594538	1	1
SMAD1	IFIT1	2	0	1	1	3.7691	0.0155951	1	1
PDE4D	LAT	1	0	1	0	1.54943	0.0400363	1	1
MCM2	LAT	1	0	1	0	2.83144	0.00807577	1	1
NOD1	LAT	1	0	1	0	2.55847	0.0632173	1	1
GTF2F2	IGFBP4	1	0	1	0	3.02193	0.0467365	1	1
CBLB	LAT	1	0	0	1	1.73004	0.0183753	1	1
RCC1	LCP2	1	0	1	0	1.26563	0.0550826	1	1
SLC39A14	LCP2	1	0	1	0	1.75526	0.0702765	1	1
SMAD4	IFIT1	3	0	2	1	5.80541	0.0150842	1	3
COPB1	IGFBP4	1	1	1	1	5.48289	0.000262904	1	2
SKP2	IGFBP4	1	3	3	1	3.34604	5.01854e-23	1	3
BCL2L1	LMNA	2	0	2	0	2.76767	6.45462e-06	1	2
LMNA	JUNB	1	0	1	0	4.01308	7.78613e-08	1	1
DR1	LMNA	1	0	1	0	1.75321	0.00189271	1	1
FAS	LMNA	1	0	1	0	2.21178	0.0301316	1	1
PROS1	LAT	1	0	1	0	5.42248	0.0085265	1	1
BDNF	LCP2	1	1	2	0	3.51797	0.00302248	1	2
JUNB	LCP2	1	0	0	1	2.2045	0.00138559	1	1
HDAC1	LMNA	4	0	4	0	2.30272	9.31892e-05	1	4
NFE2L1	LCP2	1	1	2	0	5.35604	2.13046e-05	1	2
AKT1	LMNA	2	0	1	1	2.38586	0.000750171	1	2
BDNF	LMNA	1	0	1	0	3.29337	0.000793017	1	1
SLC39A14	IGFBP4	2	0	1	1	3.18607	0.0396345	1	1
MCM5	HIF1A	21	4	23	2	6.43815	1.9318e-29	2	19
GTF2F1	LMNA	7	3	10	0	5.98102	4.81279e-05	1	10
COPB1	LMNA	11	2	12	1	6.49711	4.7012e-26	1	11
HSP90AA1	HSP90AA1	4	4	6	2	9.03727	1.25311e-12	1	6
LCP2	LMNA	5	5	10	0	4.07616	3.46345e-08	1	10
GALK1	LMNA	6	2	7	1	3.41497	1.56138e-08	1	7
MAD2L1	LMNA	1	0	1	0	4.62594	2.2832e-14	1	1
IGFBP4	LMNA	1	0	0	1	3.82367	0.0949183	1	1
MCM5	IFIT1	9	1	8	2	5.59073	6.74822e-53	2	5
BTRC	LMNA	6	5	9	2	5.49182	3.98579e-33	1	8
ZCCHC9	LMNA	1	0	1	0	2.38696	0.00110492	1	1
FOS	LMNA	14	7	19	2	6.34041	2.2105e-235	1	15
NCK1	LMNA	2	0	1	1	6.72581	2.07121e-06	1	1
AKT1	LMNB1	6	2	8	0	2.83814	7.65383e-09	1	8
PEX14	LMNA	1	0	1	0	3.65559	0.0477035	1	1
ZBTB16	LMNA	4	1	4	1	1.73206	6.70749e-05	1	5
GALK1	LMNB1	4	0	4	0	2.575	0.000108913	1	4
KLHL6	LMNB1	1	0	1	0	1.18935	0.0725585	1	1
PDPK1	LMNA	5	3	7	1	3.77454	1.23382e-21	1	7
SLC39A14	LMNA	3	1	4	0	4.00182	4.28673e-21	1	4
COPB1	LMNB1	2	0	2	0	6.05302	7.63646e-18	1	2
PEX19	LMNA	3	0	2	1	6.05282	1.87849e-45	1	2
KLHL6	LMNA	4	2	4	2	3.58302	2.59206e-41	1	3
HDAC1	LMNB1	2	1	3	0	3.72049	0.027323	1	3
IGFBP4	LMNB1	2	0	2	0	5.37148	0.049046	1	2
NF2	LMNB1	2	0	1	1	1.73913	0.00177126	1	2
GTF2F1	LMNB1	3	0	2	1	5.63824	1.7723e-06	1	3
HGS	LSM3	1	0	1	0	1.45643	7.48242e-06	1	1
HGS	LSM2	1	0	1	0	2.81765	0.0368993	1	1
GRAP2	MCCC1	1	1	2	0	1.32605	0.0873319	1	2
ZBTB16	LSM2	1	0	1	0	2.85439	0.0321895	1	1
KLHL6	MCCC1	1	0	1	0	1.62201	0.0566976	1	1
LMNA	LMNA	7	7	10	4	6.49426	0	1	8
SLC39A14	LMNB1	1	0	1	0	5.55015	0.0534431	1	1
MCCC1	LMNA	9	9	15	3	7.07297	8.87094e-34	1	15
PSMD4	LMNA	5	3	6	2	5.26083	4.15618e-123	1	6
GCDH	MCCC1	1	0	1	0	3.18753	0.0269842	1	1
SLC39A14	MCCC1	2	0	2	0	2.63915	0.0287862	1	2
ERBB3	MCM10	3	1	4	0	2.16784	3.05225e-06	1	4
IGFBP4	MCCC1	1	1	2	0	5.17264	0.0269842	1	2
FEN1	MCM10	1	0	1	0	1.95226	0.000696078	1	1
ZBTB16	LMNB1	3	2	4	1	5.45234	2.1551e-05	1	4
LCP2	MCCC1	1	0	1	0	3.6366	0.0569326	1	1
HIF1A	MCM10	3	3	6	0	2.99741	5.02036e-05	1	6
NFE2L1	MCCC1	2	2	4	0	4.746	3.34862e-07	1	4
PDPK1	MCCC1	2	0	2	0	5.55343	0.0133525	1	2
ZBTB16	MCCC1	3	5	8	0	3.38195	1.56969e-07	1	8
PCNA	MCM10	1	0	1	0	2.40022	0.0939987	1	1
PDE4D	MCM10	4	1	5	0	2.2523	0.0413091	1	5
FANCG	MCM10	1	0	1	0	5.87966	0.000774145	1	1
PSMD5	MCM10	1	0	1	0	1.05922	0.0721964	1	1
CBLB	MCM10	0	1	0	1	1.90771	0.000165211	1	1
ORC4L	MCM10	3	0	2	1	2.46791	1.11959e-05	1	2
TP53	MCM10	5	0	5	0	2.07517	7.85988e-13	2	4
PDPK1	LSM2	2	0	1	1	4.47146	3.4868e-07	1	1
PPP3CA	MCM10	1	0	1	0	2.6233	1.91822e-20	1	1
MCM5	MCM10	6	1	7	0	3.07282	0.00476716	2	7
IFIT1	MCM10	4	3	6	1	3.18041	5.2052e-08	1	7
LMNB1	LMNB1	17	17	32	2	3.19653	4.38868e-25	1	24
CRADD	MCM2	2	0	2	0	1.85285	0.0169255	1	2
SYCE1	MCM10	3	3	6	0	4.43431	4.41065e-11	2	6
FANCA	MCM2	1	0	1	0	1.66829	0.0574442	1	1
CASP9	MCM2	1	0	1	0	2.58472	0.065058	1	1
PSMD4	LMNB1	6	2	4	4	5.79208	4.76087e-109	1	5
FEN1	MCM2	1	0	1	0	1.03179	0.095103	1	1
FANCC	MCM2	1	0	1	0	2.90378	0.00066771	1	1
XIAP	MCM10	2	2	4	0	3.96591	0.00696088	1	4
MCM2	MCM2	7	7	14	0	2.08177	3.44556e-08	1	14
ZNF350	MCM10	1	4	5	0	3.46667	1.21939e-06	2	5
ARFIP2	MCM2	6	2	8	0	4.19147	3.84039e-08	1	8
MCM2	MCM10	5	7	10	2	3.62061	6.99688e-05	2	11
PPP3CA	MCM2	1	0	1	0	2.33228	0.0600305	1	1
ORC4L	MCM2	3	4	7	0	2.74569	1.14423e-07	1	6
FANCG	MCM2	9	1	10	0	3.21413	3.00284e-24	2	10
SLC22A15	MCM2	1	0	1	0	1.36315	0.0898026	1	1
PROS1	MCM2	4	9	13	0	2.84193	7.13688e-36	1	13
STK25	MCM2	3	0	3	0	1.40398	0.00528713	1	3
VAV1	MCM2	7	4	11	0	2.12712	0.00128285	2	11
RIPK2	MCM2	11	6	17	0	2.8052	1.9563e-08	2	17
NOD1	MCM10	3	1	2	2	5.2356	0.00116406	1	3
SMAD1	MCM10	5	0	3	2	5.67539	0.000220758	1	4
HIF1A	MCM2	11	5	15	1	5.98319	2.25497e-15	1	15
VAV1	MCM10	4	1	3	2	5.5309	0.00515333	1	5
DCP1A	MCM2	13	11	21	3	3.37902	1.14828e-08	1	22
CASP2	MCM3	2	0	2	0	2.51993	4.59224e-05	2	2
CASP3	MCM3	1	1	2	0	2.83655	0.000200024	2	2
PCNA	MCM2	8	1	8	1	3.75194	3.43035e-34	1	7
C3orf38	MCM3	1	0	0	1	2.81331	0.0194166	1	1
HSP90AA1	MCM2	7	16	21	2	4.26715	1.94781e-11	2	22
EIF3E	MCM3	1	0	1	0	1.48279	0.00113208	1	1
SMAD1	MCM2	6	6	9	3	5.19962	0.00317224	2	10
ZNF350	MCM2	7	7	14	0	5.54673	2.3908e-06	2	14
CGA	MCM3	5	0	4	1	2.76475	0.000109411	1	4
CBLB	MCM3	14	0	7	7	2.88368	1.14621e-08	1	9
XIAP	MCM2	3	13	14	2	3.33537	3.36065e-09	2	15
ARFIP2	MCM3	12	0	7	5	3.04409	7.7736e-07	1	8
CASP7	MCM3	4	0	2	2	4.37819	0.00109045	1	4
CRADD	MCM3	13	0	7	6	3.35808	1.84465e-16	1	8
DCP1A	MCM3	58	1	28	31	3.82554	1.35514e-08	2	44
FANCA	MCM3	2	0	1	1	3.49286	0.0604221	1	2
ERBB3	MCM3	24	2	16	10	5.08435	4.24736e-11	1	18
MCM10	MCM3	8	0	6	2	2.80805	0.00573464	1	7
HSP90AA1	MCM3	5	6	10	1	3.93539	0.0136837	1	11
FANCG	MCM3	10	0	8	2	3.11357	3.79661e-16	1	8
IFIT1	MCM3	7	1	5	3	3.50754	2.22714e-11	1	7
LAT	MCM3	6	1	4	3	3.4144	3.11594e-09	1	4
PCNA	MCM3	3	1	4	0	2.83656	4.6584e-07	1	4
MCM3	MCM3	14	14	14	14	5.3973	5.69343e-15	2	20
MCM5	MCM3	31	5	19	17	6.47421	3.11594e-09	2	29
NOD1	MCM3	21	1	13	9	3.70164	8.10755e-23	1	16
ORC4L	MCM3	4	1	5	0	3.02047	1.45867e-16	1	5
NR3C1	MCM3	17	9	20	6	4.11802	1.63974e-13	1	24
NRG1	MCM3	23	0	14	9	3.66231	1.62394e-10	1	17
PPP6C	MCM3	1	0	1	0	4.90817	0.0666158	1	1
PLXNA4	MCM3	14	0	7	7	3.92155	8.78903e-11	1	8
PPP3CA	MCM3	5	0	2	3	5.21546	1.54052e-22	2	4
PSMD5	MCM3	3	0	3	0	5.43607	0.00910807	2	3
SMAD4	MCM3	12	0	8	4	2.59617	3.09602e-05	1	10
PROS1	MCM3	6	4	9	1	6.0037	1.23253e-16	1	9
UBE2I	MCM3	2	0	1	1	2.73063	0.00309629	1	2
CRADD	MCM5	2	0	2	0	2.74555	0.0139246	1	2
RIPK2	MCM3	7	1	7	1	5.53299	0.0135112	1	8
MCM5	MCM5	2	2	4	0	2.81235	3.38674e-08	1	2
SMAD1	MCM3	25	1	16	10	5.51373	1.62394e-10	1	19
STK25	MCM3	18	0	13	5	6.11628	1.59593e-05	1	14
NOD1	MCM5	4	2	5	1	2.50958	0.000174943	2	5
TP53	MCM3	26	1	15	12	5.47813	3.7988e-09	2	16
GALK1	NCK1	1	0	1	0	1.32977	0.0151635	1	1
VAV1	MCM3	27	3	17	13	5.68095	6.68835e-09	1	23
NFE2L1	NCK1	2	0	2	0	1.52035	0.010119	1	2
PCNA	MCM5	2	1	3	0	4.39629	6.27401e-36	1	3
BDNF	NF2	1	0	1	0	1.75676	0.0232292	1	1
HGS	NCK1	0	1	1	0	2.96865	0.0800824	1	1
GCDH	NF2	1	0	1	0	2.44263	0.000109374	1	1
AKT1	NF2	1	0	1	0	2.69783	2.13574e-06	1	1
PPP6C	MCM5	2	3	5	0	6.38963	5.10649e-09	2	5
ZNF350	MCM3	15	4	14	5	6.86745	0.000215883	1	17
PROS1	MCM5	2	6	8	0	3.45452	2.57258e-16	2	8
NF2	NF2	1	1	2	0	1.17311	0.0558338	1	2
STK25	MCM5	2	1	3	0	3.62998	1.59739e-06	2	3
MCCC1	NF2	2	1	3	0	2.72647	1.29223e-05	1	3
RAD23A	NF2	1	0	1	0	1.66551	0.098081	1	1
FOS	NCK1	1	0	1	0	5.48369	0.0517836	1	1
BTRC	NF2	2	2	4	0	5.28499	4.63902e-05	1	4
ZCCHC9	NF2	1	0	1	0	1.086	0.0496872	1	1
RAN	NF2	1	0	1	0	2.59645	0.00102705	1	1
BTRC	NFE2L1	2	0	2	0	1.81614	0.0360273	1	2
GRAP2	NF2	1	0	0	1	2.08852	0.0815979	1	1
GALK1	NFE2L1	1	0	1	0	1.79617	0.0207913	1	1
GRAP2	NFE2L1	1	0	1	0	1.8487	0.0121763	1	1
ERBB3	MCM5	4	1	4	1	5.56407	1.18774e-19	1	4
BCL2L1	NFE2L1	2	0	2	0	2.68479	0.0651653	1	2
IGFBP4	NF2	3	0	1	2	5.45551	0.0145878	1	2
LMNA	NF2	4	5	8	1	10.1504	2.867e-33	1	8
IGFBP4	NFE2L1	1	0	0	1	1.1135	0.000225836	1	1
PDPK1	NF2	2	0	2	0	3.62262	0.00078552	1	2
NFE2L1	NF2	4	3	4	3	4.65128	3.96997e-45	1	4
FOS	NFE2L1	1	0	1	0	5.18991	0.0780126	1	1
PSMD4	NFE2L1	1	1	1	1	2.97722	9.98133e-10	1	2
SLC39A14	NF2	4	0	3	1	6.27789	7.16503e-63	1	3
ERBB3	NOD1	1	0	1	0	1.56308	1.39867e-06	1	1
ARFIP2	NOD1	1	0	0	1	2.93884	0.0983853	1	1
FEN1	NOD1	1	0	1	0	1.29157	0.0423882	1	1
RCC1	NFE2L1	2	0	2	0	5.414	0.0356682	1	2
LMNA	NFE2L1	3	7	9	1	3.28068	2.46035e-11	1	9
NOD1	NOD1	1	1	2	0	2.28956	0.0122196	1	2
LMNB1	NFE2L1	2	0	1	1	5.98012	0.0722267	1	2
PLXNA4	NOD1	1	1	2	0	2.44202	2.68233e-07	1	2
CBLB	NOD1	1	0	1	0	5.71363	0.0342535	1	1
FANCG	NOD1	3	0	3	0	4.66466	3.7171e-09	1	2
HIF1A	NOD1	6	3	9	0	4.84811	1.37642e-20	2	8
CASP2	NR3C1	1	0	1	0	2.64309	0.00942378	1	1
ZBTB16	NFE2L1	2	6	7	1	4.46178	2.10149e-19	1	7
NRG1	NOD1	2	2	4	0	6.14928	0.035192	2	4
SMAD4	NOD1	2	2	4	0	3.9711	0.00644563	2	4
ARFIP2	NR3C1	7	1	8	0	3.2094	1.41452e-05	1	8
FANCC	NR3C1	1	0	1	0	1.69171	0.013425	1	1
FANCA	NR3C1	5	0	5	0	2.74242	0.0119507	1	5
HIF1A	NR3C1	5	0	5	0	1.35319	0.0277423	1	5
CBLB	NR3C1	2	0	2	0	6.79863	0.0406377	2	2
CASP7	NOD1	2	0	1	1	3.10701	0.0495551	1	1
MCM2	NOD1	7	5	9	3	6.9546	3.60901e-50	1	9
DCP1A	NR3C1	12	2	13	1	3.7797	2.92248e-05	2	13
MCM10	NR3C1	4	1	4	1	1.98035	0.00185547	1	5
EIF3E	NR3C1	1	0	1	0	3.36509	0.0294227	1	1
FANCG	NR3C1	3	2	5	0	6.58449	1.48677e-06	1	5
ORC2L	NR3C1	1	0	1	0	2.77773	3.05983e-10	1	1
IFIT1	NR3C1	3	2	5	0	4.1732	0.00167326	2	5
ERBB3	NR3C1	13	2	14	1	6.66261	0.00208492	1	14
MCM5	NR3C1	8	0	8	0	3.87884	0.00208492	1	8
MCM2	NR3C1	28	8	34	2	3.39301	1.63384e-14	2	32
RIPK2	NR3C1	2	0	2	0	2.16399	8.02069e-05	1	2
PSMD5	NR3C1	3	0	3	0	2.61878	0.00203728	1	3
NOD1	NR3C1	4	3	6	1	3.20302	0.000156831	2	6
PCNA	NR3C1	16	0	10	6	9.33115	1.85641e-77	1	6
PDE4D	NR3C1	1	3	4	0	3.70222	0.0268256	1	4
SMAD4	NR3C1	6	0	5	1	2.48954	6.80152e-05	1	6
PLXNA4	NR3C1	5	0	5	0	3.67243	0.00250497	1	5
PROS1	NR3C1	14	0	11	3	7.05077	4.33908e-90	1	9
CRADD	NRG1	1	0	1	0	2.25984	0.00534349	1	1
SMAD1	NR3C1	2	1	2	1	5.06536	0.0259318	1	3
STK25	NR3C1	1	1	1	1	3.85866	0.0109793	2	2
FEN1	NRG1	1	0	1	0	1.42211	0.00700183	1	1
DCP1A	NRG1	2	1	2	1	1.2893	0.0115482	1	2
TP53	NR3C1	7	3	10	0	6.04993	3.98956e-07	1	9
XIAP	NR3C1	1	0	1	0	3.23536	0.0266453	1	1
ZNF350	NR3C1	2	1	3	0	3.11342	0.0576515	1	3
ORC2L	NRG1	1	0	1	0	1.42315	0.0899102	1	1
NR3C1	NRG1	1	3	4	0	2.85214	0.00932907	1	4
PDE4D	NRG1	0	1	1	0	1.98772	0.0363772	1	1
FANCG	NRG1	1	1	2	0	3.60396	2.00646e-08	1	2
VAV1	NR3C1	6	6	11	1	3.29633	0.00264274	1	11
RIPK2	NRG1	1	1	2	0	2.85683	1.69788e-05	1	2
HIF1A	NRG1	1	2	2	1	6.45383	0.00780679	2	3
MCM2	NRG1	1	5	5	1	3.11129	0.0221485	1	6
MCM5	NRG1	6	2	8	0	5.19445	1.6857e-30	1	7
ORC4L	NRG1	2	0	2	0	3.31253	0.000360331	1	2
ZNF350	NRG1	0	2	1	1	2.59849	0.0217411	1	2
ERBB3	ORC2L	3	1	4	0	1.81058	0.00786646	1	4
FANCA	ORC2L	1	0	1	0	2.41758	0.0890683	1	1
PLXNA4	NRG1	5	0	5	0	4.62863	3.92565e-29	2	2
FANCG	ORC2L	1	0	1	0	2.83233	0.0201259	1	1
VAV1	NRG1	1	1	2	0	3.7956	0.0266994	2	2
RAD23A	NTF4	1	0	1	0	3.26616	0.0235014	1	1
MCM5	ORC2L	2	0	2	0	2.00869	0.0149441	1	2
NOD1	ORC2L	2	0	2	0	1.55998	0.00990688	1	2
CBLB	ORC2L	1	0	1	0	4.93219	0.0624094	1	1
CRADD	ORC2L	2	0	2	0	6.58948	0.0500037	1	2
PPP3CA	ORC2L	1	0	1	0	2.39114	0.0236775	1	1
IFIT1	ORC2L	1	0	1	0	6.26677	0.0986137	1	1
MCM2	ORC2L	5	6	11	0	5.77292	4.25937e-05	1	11
CGA	ORC2L	1	0	0	1	1.54254	0.060372	1	1
SMAD1	ORC2L	1	0	1	0	2.66515	0.0533623	1	1
MCM3	ORC2L	2	5	5	2	3.69015	0.00897978	1	7
PLXNA4	ORC2L	2	0	2	0	4.50286	0.0357789	1	2
CRADD	PCNA	1	0	1	0	1.57098	0.00125817	1	1
NOD1	ORC4L	1	0	1	0	2.7077	0.00255756	1	1
PDE4D	ORC2L	2	3	3	2	4.1989	0.000225836	2	4
CASP2	PDE4D	2	0	2	0	2.49437	0.0532068	2	1
CGA	PDE4D	2	0	2	0	2.09845	0.0830499	1	2
EIF3E	PDE4D	1	0	1	0	1.2776	0.0158988	1	1
DCP1A	PCNA	2	0	1	1	2.20466	2.95487e-05	1	1
FANCG	PDE4D	3	0	3	0	1.95162	0.0665121	1	3
FEN1	PDE4D	1	0	1	0	1.71418	0.0671193	1	1
PPP6C	ORC2L	1	0	1	0	3.59619	0.0634743	1	1
HIF1A	PDE4D	2	1	3	0	2.58032	1.14939e-07	2	3
SMAD4	ORC2L	1	1	2	0	5.53527	0.00652764	1	2
ERBB3	ORC4L	2	2	4	0	3.24191	1.60622e-08	1	4
FANCG	ORC4L	4	0	4	0	3.53955	1.3276e-10	1	3
ARFIP2	PDE4D	2	0	2	0	3.20148	0.0017297	1	2
IFIT1	PDE4D	4	1	5	0	5.51955	0.000212734	1	5
PDE4D	PDE4D	2	2	4	0	2.61004	0.0432459	1	4
PLXNA4	PDE4D	6	0	6	0	2.76046	1.06404e-07	1	6
PSMD5	PDE4D	1	0	1	0	2.48033	0.00163191	1	1
MCM2	PDE4D	15	8	23	0	4.33556	3.46345e-08	2	22
SLC22A15	PDE4D	2	0	2	0	1.31314	0.0495551	1	2
FANCA	PDE4D	2	2	3	1	2.8967	2.83831e-06	1	4
TP53	PDE4D	5	0	5	0	1.63821	0.000218308	1	5
MCM5	PDE4D	15	0	15	0	4.27129	5.45014e-18	2	14
NOD1	PDE4D	7	2	9	0	4.14852	7.70925e-28	2	6
FAS	PDPK1	1	0	1	0	1.10653	0.0236502	1	1
PPP3CA	PDE4D	1	0	1	0	5.5523	0.00617485	1	1
GCDH	PDPK1	1	0	1	0	2.74999	0.0372433	1	1
IGFBP4	PDPK1	1	1	2	0	1.85847	0.0166697	1	2
KLHL6	PDPK1	1	0	1	0	1.80125	0.0552355	1	1
LCP2	PDPK1	1	0	1	0	1.72195	6.42009e-08	1	1
RIPK2	PDE4D	1	0	1	0	3.02229	0.011452	1	1
MCM3	PDE4D	4	10	11	3	4.43185	0.00031729	2	12
AKT1	PEX14	1	0	1	0	1.65875	0.00935654	1	1
SYCE1	PDE4D	6	2	6	2	6.65855	0.0149441	1	8
GTF2F2	PEX14	1	0	1	0	1.90631	0.00499222	1	1
VAV1	PDE4D	10	5	14	1	6.04998	1.20262e-10	2	14
COPB1	PDPK1	1	0	1	0	3.60265	1.47719e-05	1	1
IGFBP4	PEX14	1	0	1	0	1.6276	0.000955632	1	1
KLHL6	PEX14	1	0	1	0	1.46641	0.0121353	1	1
LCP2	PEX14	3	0	3	0	2.21632	0.000757517	1	3
GTF2F2	PDPK1	1	0	1	0	5.35882	0.0773001	1	1
MCCC1	PEX14	1	0	1	0	1.10378	0.0160651	1	1
NFE2L1	PEX14	2	0	2	0	2.18565	0.0482975	1	2
LMNB1	PDPK1	1	1	2	0	5.6917	0.0133046	1	2
RB1	PEX14	1	0	1	0	1.34539	0.0329857	1	1
ZCCHC9	PDPK1	1	0	1	0	3.14842	0.040759	1	1
HDAC1	PEX14	1	1	2	0	5.15536	6.99669e-05	1	2
HGS	PEX14	1	2	3	0	6.21687	0.000218877	1	3
HDAC1	PEX3	1	0	1	0	1.97755	0.026865	1	1
KLHL6	PEX3	1	0	1	0	1.93513	0.00652096	1	1
LMNA	PEX3	1	1	2	0	1.22355	0.0601415	1	2
COPB1	PEX14	3	3	5	1	2.61317	1.78273e-08	1	5
LMNB1	PEX14	4	2	5	1	6.09597	3.86526e-42	1	4
PDPK1	PEX14	2	0	2	0	3.74203	0.0441807	1	2
PEX14	PEX3	1	0	0	1	1.27914	0.0154601	1	1
ZBTB16	PEX14	4	2	6	0	5.55882	0.0109875	1	6
COPB1	PEX19	1	0	1	0	4.26745	1.65368e-22	1	1
PCNA	PLXNA4	1	0	1	0	2.80382	1.52365e-07	1	1
GTF2F1	PEX19	1	0	1	0	3.60052	0.045938	1	1
VAV1	PLXNA4	0	1	1	0	2.72831	0.0588623	1	1
IFIT1	PPP3CA	1	0	1	0	2.24229	0.000156035	1	1
NOD1	PPP3CA	1	0	1	0	1.13922	0.0787804	1	1
NR3C1	PPP3CA	2	3	5	0	2.18052	0.00244025	1	5
NRG1	PPP3CA	3	0	3	0	2.33286	0.00149763	1	3
PLXNA4	PPP3CA	1	0	1	0	2.46861	0.0938697	1	1
ARFIP2	PLXNA4	1	0	1	0	4.77371	0.0999426	1	1
MCM5	PLXNA4	2	1	3	0	3.3064	0.000446737	1	3
TP53	PLXNA4	1	1	2	0	3.05979	0.00266122	1	2
ZNF350	PLXNA4	3	1	4	0	3.23346	0.000140795	1	4
PDE4D	PPP3R1	1	0	1	0	2.26145	0.0634084	1	1
PSMD5	PPP3R1	1	0	1	0	1.94684	0.0638577	1	1
CRADD	PPP3CA	1	0	1	0	6.16944	0.0752477	1	1
CASP7	PPP6C	1	0	1	0	2.02481	0.0934033	1	1
VAV1	PPP3CA	1	3	4	0	3.30722	7.43193e-13	1	4
MCM10	PPP6C	1	1	2	0	2.43784	0.0510224	1	2
CASP3	PPP3R1	2	0	2	0	3.03807	3.00245e-15	1	2
MCM3	PPP3R1	1	0	1	0	3.77712	0.0326706	1	1
SMAD1	PPP6C	1	0	1	0	1.73683	0.0294525	1	1
PDE4D	PPP6C	1	0	1	0	2.80598	0.0123166	1	1
MCM5	PPP3R1	5	0	5	0	3.19085	2.0678e-19	2	4
CASP2	PROS1	1	0	1	0	2.68366	0.0230694	1	1
ERBB3	PROS1	4	0	4	0	2.20026	0.0482639	1	4
MCM10	PLXNA4	3	2	4	1	3.80252	5.97606e-05	1	5
FANCC	PROS1	1	0	1	0	1.43119	0.0695817	1	1
HIF1A	PPP6C	1	0	1	0	3.49054	0.0633854	1	1
MCM2	PPP6C	2	1	3	0	3.77948	0.0542128	1	3
IFIT1	PROS1	2	0	2	0	1.73462	0.0081306	1	2
VAV1	PPP6C	1	0	1	0	3.31829	0.000498107	1	1
CBLB	PROS1	1	0	1	0	4.82306	0.0482825	1	1
FANCA	PROS1	1	1	2	0	3.69562	0.0625839	1	2
PDE4D	PROS1	0	3	3	0	2.86696	0.0311744	1	3
FANCG	PROS1	2	1	3	0	3.49139	0.0125462	1	3
VAV1	PPP3R1	3	0	2	1	5.78635	0.0121914	1	2
FEN1	PROS1	5	0	5	0	4.69409	2.35703e-14	1	5
SMAD1	PROS1	3	0	1	2	2.30286	0.0591008	1	3
BAD	PSMD4	2	0	0	2	2.26753	1.31102e-06	1	2
FOS	PSMD4	5	0	3	2	2.82411	1.5665e-24	1	5
GRAP2	PSMD4	1	0	1	0	1.59191	0.0924288	1	1
MCM10	PROS1	2	2	4	0	5.52209	0.00645836	2	4
GTF2F2	PSMD4	1	0	1	0	2.96506	0.0879569	1	1
GALK1	PSMD4	3	0	2	1	2.62067	0.00032543	1	3
PLXNA4	PROS1	2	0	2	0	3.56687	0.0708848	1	2
NOD1	PROS1	3	0	2	1	6.11211	4.93919e-11	2	2
AKT1	PSMD4	3	0	2	1	5.73479	0.0108086	1	3
KLHL6	PSMD4	1	0	0	1	2.01942	0.0901559	1	1
MCCC1	PSMD4	1	0	1	0	1.96048	0.0108946	1	1
GTF2F1	PSMD4	2	0	0	2	3.51436	4.70778e-05	1	2
NF2	PSMD4	2	0	1	1	2.95764	0.00907245	1	2
PDPK1	PSMD4	3	0	2	1	2.21406	0.00155273	1	3
PEX14	PSMD4	3	0	0	3	2.99275	1.88336e-05	1	3
HGS	PSMD4	5	2	3	4	5.3485	6.88168e-15	1	5
SLC39A14	PSMD4	3	0	0	3	1.38113	5.87507e-11	1	3
ARFIP2	PSMD5	1	0	1	0	2.20218	0.017517	1	1
ERBB3	PSMD5	1	0	1	0	2.62741	0.00221373	1	1
IGFBP4	PSMD4	2	1	2	1	3.74403	0.049046	1	3
VAV1	PSMD5	1	1	2	0	2.15104	0.00022342	1	2
NOD1	RAC1	1	0	1	0	1.05662	0.0588893	1	1
JUNB	PSMD4	1	0	1	0	3.69125	0.0413325	1	1
LCP2	PSMD4	2	0	1	1	3.64944	0.00366795	1	2
RB1	PSMD4	3	0	1	2	3.59272	0.0244202	1	3
GTF2F2	RAD23A	0	1	1	0	1.21143	0.0921747	1	1
MCM2	PSMD5	1	2	3	0	5.72593	0.00140311	1	3
BTRC	RAD23A	2	2	4	0	3.11388	8.67178e-17	1	4
IGF2	RAD23A	1	0	1	0	1.95291	0.00483236	1	1
COPB1	RAD23A	3	0	2	1	5.5434	0.00212483	1	3
FOS	RAD23A	1	0	1	0	5.74177	0.0131261	1	1
NFE2L1	RAD23A	1	1	2	0	2.89072	0.00588276	1	2
HDAC1	RAD23A	2	1	3	0	5.16775	0.000124398	1	3
AKT1	RB1	1	0	1	0	1.394	0.0885126	1	1
HGS	RAD23A	3	0	3	0	3.18791	0.0221655	1	3
NF2	RB1	1	0	1	0	2.29447	0.0416088	1	1
LMNA	RAD23A	1	4	5	0	3.72718	0.00019962	1	5
RAD23A	RB1	2	0	1	1	1.82293	0.0337821	1	2
MCCC1	RAD23A	6	0	3	3	7.10859	1.89073e-08	1	4
RAN	RAD23A	1	0	1	0	4.91682	3.40924e-06	1	1
HGS	RCC1	2	1	3	0	2.13843	2.14434e-10	1	3
FOS	RB1	0	1	1	0	3.09135	0.0290703	1	1
MCCC1	RCC1	1	0	1	0	2.09284	0.016407	1	1
NF2	RCC1	1	0	1	0	1.31862	0.0316544	1	1
NFE2L1	RB1	3	2	5	0	4.33204	4.41011e-06	1	5
BAK1	RCC1	1	0	1	0	3.04846	0.0503666	1	1
FANCC	RIPK2	1	0	0	1	1.86551	0.0340455	1	1
GTF2F1	RCC1	1	0	0	1	5.78334	0.0158232	1	1
HIF1A	RIPK2	1	0	1	0	2.05412	0.0937037	1	1
HSP90AA1	RIPK2	2	0	2	0	1.98768	9.82785e-08	1	2
IFIT1	RIPK2	2	0	2	0	2.78239	0.0795121	1	2
LMNA	RCC1	1	3	4	0	3.96655	2.48606e-07	1	4
CBLB	RIPK2	4	0	4	0	3.39231	1.09787e-06	1	4
DCP1A	RIPK2	5	4	9	0	3.1923	0.00165006	2	9
PPP3CA	RIPK2	0	1	1	0	1.95293	0.00637335	1	1
PSMD5	RIPK2	1	0	0	1	1.94846	0.000729098	1	1
SMAD4	RIPK2	2	0	2	0	2.37476	0.00269751	1	2
STK25	RIPK2	1	0	1	0	1.5678	0.0177572	1	1
FANCG	RIPK2	3	0	3	0	3.4073	0.00039735	1	3
TP53	RIPK2	1	1	2	0	2.40511	0.000750171	2	2
MCM10	RIPK2	2	4	6	0	3.11758	6.10421e-05	1	6
XIAP	RIPK2	1	0	1	0	2.62694	0.0781312	1	1
VAV1	SLC22A15	1	0	1	0	2.80326	1.23897e-08	1	1
MCM5	RIPK2	8	4	12	0	3.78293	1.76624e-24	2	9
PLXNA4	RIPK2	2	0	2	0	6.65164	0.0161473	1	2
FOS	SLC39A14	1	0	1	0	1.67365	1.94063e-05	1	1
SYCE1	RIPK2	7	2	8	1	5.89082	2.58651e-06	1	9
GTF2F2	SLC39A14	1	0	1	0	2.13717	0.0210991	1	1
VAV1	RIPK2	3	3	5	1	4.71563	3.91733e-22	1	5
PDPK1	SLC39A14	2	1	3	0	2.04144	9.31892e-05	1	3
BDNF	SLC39A14	1	0	1	0	5.42846	0.0550826	1	1
GRAP2	SLC39A14	2	0	1	1	4.17148	6.77756e-38	1	1
HIF1A	SMAD1	1	0	1	0	2.42574	0.0624504	1	1
HSP90AA1	SMAD1	1	3	4	0	2.14126	0.0296771	1	4
MCM5	SMAD1	3	0	3	0	2.38688	0.0787477	1	3
NOD1	SMAD1	4	1	4	1	2.74604	8.0495e-06	1	4
KLHL6	SLC39A14	1	0	1	0	5.69913	0.0094783	1	1
PLXNA4	SMAD1	1	0	1	0	2.09619	1.5665e-24	1	1
PSMD5	SMAD1	1	0	1	0	2.08268	0.0844375	1	1
STK25	SMAD1	1	0	1	0	1.67025	0.0858553	1	1
TP53	SMAD1	1	0	1	0	1.8102	0.00818024	1	1
PEX14	SLC39A14	2	0	1	1	5.20356	0.0261689	1	2
EIF3E	SMAD4	2	0	2	0	2.56773	1.27848e-05	1	2
ERBB3	SMAD4	2	0	2	0	2.33654	0.0471041	1	2
FANCC	SMAD4	1	0	1	0	2.44623	0.0398735	1	1
ERBB3	SMAD1	1	0	1	0	4.36187	0.00162978	1	1
PDE4D	SMAD1	0	1	1	0	3.8817	0.0725224	1	1
ZNF350	SMAD1	1	0	1	0	3.79924	0.0197713	1	1
ORC4L	SMAD4	1	0	1	0	2.91224	1.72013e-06	1	1
PCNA	SMAD4	1	0	1	0	1.78765	0.0930044	1	1
PDE4D	SMAD4	1	2	2	1	1.94869	0.0188548	1	3
PLXNA4	SMAD4	4	0	4	0	1.41474	0.00918704	1	4
PPP3CA	SMAD4	0	1	1	0	2.31778	0.0941379	1	1
MCM2	SMAD4	16	6	20	2	4.8955	5.71575e-07	2	19
MCM5	SMAD4	5	2	5	2	3.5581	0.00617485	2	7
NRG1	SMAD4	1	2	3	0	3.86324	0.0013349	1	3
PPP6C	SMAD4	1	0	0	1	3.05984	0.0447684	1	1
SMAD4	SMAD4	1	1	2	0	1.57057	0.000367036	1	2
TP53	SMAD4	1	1	2	0	2.85695	0.00313048	2	2
PROS1	SMAD4	3	2	3	2	4.31926	0.000777348	1	4
XIAP	SMAD4	1	0	1	0	1.75237	0.0424195	1	1
PSMD5	SMAD4	3	0	2	1	3.95595	0.000146997	1	3
PDE4D	STK25	1	1	2	0	2.06878	0.0704467	1	2
VAV1	SMAD4	5	2	7	0	3.96486	0.000867617	1	7
CGA	SYCE1	2	0	2	0	2.52977	2.36673e-08	1	2
ZNF350	SMAD4	1	3	4	0	3.27886	0.000100639	2	4
ZNF350	STK25	1	3	3	1	4.00709	0.00248634	1	3
CRADD	SYCE1	1	0	1	0	4.56407	0.0990532	1	1
FEN1	SYCE1	2	0	2	0	2.1042	0.0567046	1	2
HIF1A	SYCE1	6	1	5	2	2.50711	1.80557e-09	2	7
DCP1A	SYCE1	5	1	6	0	5.43453	9.82785e-08	2	6
ERBB3	SYCE1	3	3	5	1	3.59848	0.0417254	1	6
HSP90AA1	SYCE1	3	2	4	1	3.32947	0.00013564	1	5
MCM2	SYCE1	8	4	11	1	5.39794	6.22094e-07	1	11
NOD1	SYCE1	2	1	3	0	2.67515	0.040624	2	3
NR3C1	SYCE1	1	8	9	0	2.76394	0.00812876	2	9
NRG1	SYCE1	2	0	2	0	2.05907	0.0071966	1	2
ORC2L	SYCE1	1	0	1	0	1.24938	0.0253041	1	1
ORC4L	SYCE1	3	0	2	1	2.02629	0.0094783	2	2
MCM3	SYCE1	2	15	10	7	3.91196	0.000109411	2	12
PPP6C	SYCE1	2	0	2	0	2.78965	3.36932e-05	1	2
PROS1	SYCE1	4	2	6	0	2.63367	0.00530479	1	6
MCM5	SYCE1	1	3	3	1	3.52533	7.1659e-06	1	4
PPP3CA	SYCE1	2	0	2	0	5.93642	0.0694994	1	2
SMAD1	SYCE1	2	3	4	1	4.38553	0.000141281	2	4
SMAD4	SYCE1	3	1	3	1	3.0437	0.00170718	1	4
VAV1	SYCE1	3	0	2	1	5.64932	0.000134548	1	3
EIF3E	TP53	1	0	0	1	1.23018	0.0501541	1	1
ZNF350	SYCE1	3	5	6	2	4.75202	0.00875667	1	7
FANCG	TP53	1	0	1	0	1.76288	0.0555409	1	1
DCP1A	TP53	4	2	6	0	3.47542	0.00114506	2	6
IFIT1	TP53	2	0	0	2	1.26334	0.0824618	1	2
ERBB3	TP53	2	0	2	0	3.70428	0.000377678	1	2
HSP90AA1	TP53	2	2	4	0	3.54729	2.83701e-29	2	4
NOD1	TP53	1	0	1	0	1.71599	0.00141999	1	1
MCM2	TP53	3	2	5	0	4.47863	0.0113045	1	5
PPP3R1	TP53	0	1	1	0	2.84908	0.0600305	1	1
MCM5	TP53	5	2	5	2	3.13064	7.51888e-07	2	6
PSMD5	TP53	1	0	1	0	1.7144	4.72427e-11	1	1
SLC22A15	TP53	1	0	1	0	1.12403	0.0269151	1	1
STK25	TP53	1	0	1	0	1.99717	0.042902	1	1
SYCE1	TP53	1	2	2	1	2.47015	0.0613898	1	3
PCNA	TP53	5	0	4	1	4.82829	5.5091e-60	1	3
MCM2	UBE2I	1	0	1	0	2.41127	0.0407716	1	1
C3orf38	VAV1	1	0	1	0	2.83237	0.00620165	1	1
CASP3	VAV1	1	1	2	0	2.00377	8.22447e-05	1	2
CBLB	VAV1	4	4	7	1	2.99694	1.55585e-31	1	7
ERBB3	VAV1	1	0	1	0	2.43895	0.0914965	1	1
PROS1	TP53	2	5	7	0	3.03347	3.22074e-13	2	7
FANCG	VAV1	6	2	8	0	6.53803	4.83534e-47	2	6
FEN1	VAV1	2	1	3	0	4.24863	0.00139928	2	3
MCM5	VAV1	8	2	10	0	2.99406	4.97383e-25	2	10
IFIT1	VAV1	9	5	14	0	3.50436	4.00231e-19	1	13
NOD1	VAV1	4	0	4	0	3.60588	1.2628e-05	2	4
ORC4L	VAV1	2	2	4	0	2.96273	1.17456e-05	1	4
ORC2L	VAV1	1	4	4	1	5.68079	0.00349695	1	4
PCNA	VAV1	2	0	2	0	4.49383	1.98697e-14	1	2
PROS1	VAV1	5	8	12	1	3.50046	1.29789e-06	2	12
SMAD1	VAV1	0	4	2	2	3.1367	0.0262984	1	4
STK25	VAV1	3	2	4	1	3.17115	0.0136246	1	5
TP53	VAV1	1	1	2	0	6.00376	0.00387659	1	2
XIAP	VAV1	1	8	9	0	4.3371	0.000978411	2	9
ARFIP2	XIAP	1	0	1	0	2.67215	0.0220124	1	1
CASP2	XIAP	1	0	1	0	1.28909	0.065058	1	1
ZNF350	VAV1	6	6	10	2	5.74626	0.00493137	1	11
CBLB	XIAP	1	1	1	1	3.92529	0.0543508	1	2
CGA	XIAP	1	0	1	0	1.61627	0.0535589	1	1
CRADD	XIAP	2	0	2	0	1.67337	0.0889548	1	2
DCP1A	XIAP	2	2	3	1	3.13917	0.0168121	1	4
ERBB3	XIAP	1	0	1	0	2.00702	1.58743e-07	1	1
FEN1	XIAP	1	0	1	0	2.72169	0.00420988	1	1
MCM3	XIAP	4	1	4	1	3.16502	0.0102685	1	5
MCM5	XIAP	7	1	7	1	5.83028	4.30358e-07	2	8
NOD1	XIAP	3	0	3	0	3.15614	0.0177552	1	3
PDE4D	XIAP	3	1	2	2	3.88166	7.29045e-10	1	3
SMAD1	XIAP	7	0	4	3	3.97168	9.86515e-11	1	5
STK25	XIAP	1	0	1	0	2.75771	0.0956346	1	1
SYCE1	XIAP	3	1	4	0	3.09425	0.000490848	2	4
TP53	XIAP	6	1	6	1	3.48963	2.4917e-09	1	7
ZNF350	XIAP	1	0	1	0	3.1145	0.0100131	1	1
AKT1	ZBTB16	6	0	6	0	2.6081	3.55185e-09	1	6
BAK1	ZBTB16	3	0	2	1	2.35269	0.00574588	1	3
BATF	ZBTB16	1	0	1	0	4.35606	1.75582e-07	1	1
BDNF	ZBTB16	2	0	2	0	2.74918	1.68741e-10	1	2
BTRC	ZBTB16	4	5	7	2	2.26876	1.86613e-11	1	8
COPB1	ZBTB16	1	0	1	0	1.117	0.0877428	1	1
GCDH	ZBTB16	1	1	2	0	3.14327	2.11759e-06	1	2
GTF2F1	ZBTB16	2	0	1	1	3.64871	0.040759	1	2
IGF2	ZBTB16	1	0	1	0	1.40285	0.0328227	1	1
KLHL6	ZBTB16	1	0	1	0	5.77066	0.00825102	1	1
NCK1	ZBTB16	2	1	2	1	5.37389	1.64398e-18	1	2
NF2	ZBTB16	3	2	4	1	3.19851	3.93839e-08	1	4
PDPK1	ZBTB16	10	2	11	1	5.57608	1.32422e-26	1	11
PEX3	ZBTB16	3	0	2	1	3.16824	7.93995e-43	1	2
PSMD4	ZBTB16	2	1	2	1	2.66837	1.11108e-05	1	3
RAD23A	ZBTB16	4	0	3	1	2.70119	2.53546e-11	1	4
RB1	ZBTB16	4	1	5	0	3.52991	6.23317e-15	1	5
RCC1	ZBTB16	4	0	4	0	2.57439	5.87913e-07	1	4
SKP2	ZBTB16	2	0	2	0	2.25	2.02259e-05	1	2
SLC39A14	ZBTB16	2	1	3	0	4.14611	0.00204075	1	3
ZBTB16	ZBTB16	3	3	6	0	5.79556	2.13046e-05	1	6
FOS	ZCCHC9	1	1	2	0	5.54724	9.78944e-06	1	2
GALK1	ZCCHC9	1	0	1	0	5.16567	0.0857319	1	1
MAFG	ZCCHC9	1	0	1	0	5.55582	0.0551182	1	1
ZBTB16	ZCCHC9	1	0	1	0	5.47192	0.0381097	1	1
CASP7	ZNF350	1	1	2	0	2.44795	0.000293571	2	2
DCP1A	ZNF350	6	7	13	0	2.95077	5.46939e-05	2	13
ERBB3	ZNF350	6	1	7	0	3.8759	5.56672e-11	1	7
FANCG	ZNF350	1	1	1	1	2.79068	0.0464728	1	2
IFIT1	ZNF350	6	3	8	1	4.17031	1.04453e-15	1	9
MCM5	ZNF350	10	1	10	1	4.10401	1.32828e-07	2	11
NOD1	ZNF350	3	4	7	0	3.73848	2.00741e-06	2	7
ORC2L	ZNF350	1	0	1	0	2.65846	0.00691827	1	1
PCNA	ZNF350	1	0	1	0	1.87524	0.00262443	1	1
PDE4D	ZNF350	2	1	3	0	3.2475	2.50095e-07	1	3
PROS1	ZNF350	1	0	1	0	2.13506	0.0992134	1	1
PSMD5	ZNF350	1	0	1	0	1.47541	0.000268663	1	1
RIPK2	ZNF350	2	1	3	0	2.16456	0.0330346	1	3
TP53	ZNF350	5	1	5	1	5.21566	7.89363e-06	2	6
ZNF350	ZNF350	1	1	2	0	2.81459	0.0218316	1	2

### Sheet: Sheet1
LMNA	LMNB1
MCM5	MCM2
MCM2	MCM3
